# *Phasis*: a software tool for register-resolved discovery of plant phased small RNA loci

**DOI:** 10.64898/2026.07.11.737977

**Authors:** Thales Henrique Cherubino Ribeiro, Atul Kakrana, Vinicius Andrade Maia, Scott Lewis, Blake C. Meyers

## Abstract

Plant *PHAS* locus discovery remains challenging because phasiRNA-producing loci must be distinguished from other sRNA-producing regions with high abundance or apparent periodicity. This problem is especially acute for reproductive 24-*PHAS* loci, which occur within genomes that also produce abundant 24-nt siRNAs from non-*PHAS* regions. We present *Phasis*, an open-source Python software tool for plant *PHAS*-locus discovery from small RNA sequencing data. *Phasis* combines statistical evidence for phased accumulation with locus-level features and a Register-Resolved Locus Interpretation Layer that evaluates whether candidate loci show coherent phased architecture. Across diverse plant datasets, *Phasis* recovered validated or annotated 21- and 24-*PHAS* loci with a strong balance between call-level precision and reference-locus recall, and generally outperformed *PhaseTank* and *ShortStack* in matched benchmark analyses. The register-resolved interpretation layer reduced unsupported calls by separating coherent phased loci from ambiguous sRNA-producing regions. In maize *dcl5* mutant libraries, Phasis showed strong depletion of 24-*PHAS* recovery, supporting DCL5-dependent recovery of reproductive 24-*PHAS* signal. Together, these results support *Phasis* as a biologically interpretable tool for large-scale discovery of plant DCL-dependent phasiRNA loci.
