## Supplemental Table S1 for "*Phasis*: a software tool for register-resolved discovery of plant phased small RNA loci"

### Sheet: shortstack_phasetank_phasis_con
dataset	species	phase	tool	analysis_mode_or_parameter	score_threshold_positive_records	unique_predictions	TP_ids	FP_ids	precision_id	recall_id	F1_id	Reference loci	TP_reference	FN_reference	precision_reference	recall_reference	F1_reference
Petunia 24-PHAS	Petunia axillaris	24	Phasis	Phasis 2.8 concat fixed (Howell Score >= 12.5 ) + RRL	378	378	367	11	0.970899	0.834091	0.897311	440	367	73	0.970899	0.834091	0.897311
Petunia 24-PHAS	Petunia axillaris	24	ShortStack	DicerCall=24; PhaseScore >= 12.5	642	642	349	293	0.543614	0.789593	0.643911	440	347	93	0.542188	0.788636	0.642593
Petunia 24-PHAS	Petunia axillaris	24	PhaseTank	Pred_tab calls with Phased_Score >= 12.5	650	650	318	332	0.489231	0.717833	0.581885	440	315	125	0.486862	0.715909	0.579577
Columbine 24-PHAS	Aquilegia coerulea	24	Phasis	Phasis 2.8 concat fixed (Howell Score >= 12.5 ) + RRL	433	433	399	34	0.921478	0.78389	0.847134	576	466	110	0.932	0.809028	0.866171
Columbine 24-PHAS	Aquilegia coerulea	24	ShortStack	DicerCall=24; PhaseScore >= 12.5	496	496	220	276	0.443548	0.381944	0.410448	576	220	356	0.443548	0.381944	0.410448
Columbine 24-PHAS	Aquilegia coerulea	24	PhaseTank	Pred_tab calls with Phased_Score >= 12.5	773	773	492	281	0.636481	0.81457	0.714597	576	464	112	0.622819	0.805556	0.702498
Coffee 21-PHAS	Coffea arabica	21	Phasis	Phasis 2.8 concat fixed (Howell Score >= 12.5 ) + RRL	216	216	215	1	0.99537	0.846457	0.914894	320	281	39	0.996454	0.878125	0.933555
Coffee 21-PHAS	Coffea arabica	21	ShortStack	DicerCall=21; PhaseScore >= 12.5	114	114	84	30	0.736842	0.281879	0.407767	320	106	214	0.779412	0.33125	0.464912
Coffee 21-PHAS	Coffea arabica	21	PhaseTank	Pred_tab calls with Phased_Score >= 12.5	25	25	17	8	0.68	0.053292	0.098837	320	18	302	0.692308	0.05625	0.104046
Coffee 24-PHAS	Coffea arabica	24	Phasis	Phasis 2.8 concat fixed (Howell Score >= 12.5 ) + RRL	358	358	345	13	0.963687	0.900783	0.931174	497	459	38	0.972458	0.923541	0.947368
Coffee 24-PHAS	Coffea arabica	24	ShortStack	DicerCall=24; PhaseScore >= 12.5	120	120	40	80	0.333333	0.080321	0.12945	497	39	458	0.327731	0.078471	0.126623
Coffee 24-PHAS	Coffea arabica	24	PhaseTank	Pred_tab calls with Phased_Score >= 12.5	2	2	0	2	0	0	0	497	0	497	0	0	0
Maize WT 21-PHAS	Zea mays	21	Phasis	Phasis 2.8 concat fixed (Howell Score >= 12.5 ) + RRL	323	323	296	27	0.916409	0.843305	0.878338	541	486	55	0.947368	0.898336	0.922201
Maize WT 21-PHAS	Zea mays	21	ShortStack	DicerCall=21; PhaseScore >= 12.5	302	302	286	16	0.94702	0.577778	0.717691	541	332	209	0.954023	0.613678	0.746907
Maize WT 21-PHAS	Zea mays	21	PhaseTank	Pred_tab calls with Phased_Score >= 12.5	391	391	372	19	0.951407	0.680073	0.793177	541	366	175	0.950649	0.676525	0.790497
Maize WT 24-PHAS	Zea mays	24	Phasis	Phasis 2.8 concat fixed (Howell Score >= 12.5 ) + RRL	363	363	175	188	0.482094	0.841346	0.61296	238	205	33	0.521628	0.861345	0.649762
Maize WT 24-PHAS	Zea mays	24	ShortStack	DicerCall=24; PhaseScore >= 12.5	193	193	97	96	0.502591	0.407563	0.450116	238	97	141	0.502591	0.407563	0.450116
Maize WT 24-PHAS	Zea mays	24	PhaseTank	Pred_tab calls with Phased_Score >= 12.5	222	222	159	63	0.716216	0.621094	0.665272	238	141	97	0.691176	0.592437	0.638009
