## Supplemental Table S2 for "*Phasis*: a software tool for register-resolved discovery of plant phased small RNA loci"

### Sheet: Phasis_mode_benchmark
Dataset	Phase	Threshold mode	RRL	Evidence mode	Reference loci	Predictions	TP IDs	FP IDs	Reference TP	Reference FN	ID precision	Reference precision	Reference recall	Reference F1
Maize anther	21	Fixed	Yes	Individual libraries	541	337	325	12	446	95	0.9644	0.9738	0.8244	0.8929
Maize anther	21	Fixed	No	Individual libraries	541	356	332	24	453	88	0.9326	0.9497	0.8373	0.89
Maize anther	21	Fixed	Yes	Pooled-library evidence	541	307	288	19	477	64	0.9381	0.9617	0.8817	0.92
Maize anther	21	Fixed	No	Pooled-library evidence	541	332	297	35	487	54	0.8946	0.933	0.9002	0.9163
Maize anther	21	No fixed	Yes	Individual libraries	541	497	471	26	456	85	0.9477	0.9461	0.8429	0.8915
Maize anther	21	No fixed	No	Individual libraries	541	1897	639	1258	463	78	0.3368	0.269	0.8558	0.4094
Maize anther	21	No fixed	Yes	Pooled-library evidence	541	311	289	22	478	63	0.9293	0.956	0.8835	0.9183
Maize anther	21	No fixed	No	Pooled-library evidence	541	436	298	138	488	53	0.6835	0.7796	0.902	0.8363
Maize anther	24	Fixed	Yes	Individual libraries	238	179	175	4	194	44	0.9777	0.9798	0.8151	0.8899
Maize anther	24	Fixed	No	Individual libraries	238	229	199	30	218	20	0.869	0.879	0.916	0.8971
Maize anther	24	Fixed	Yes	Pooled-library evidence	238	363	175	188	205	33	0.4821	0.5216	0.8613	0.6498
Maize anther	24	Fixed	No	Pooled-library evidence	238	2169	191	1978	221	17	0.0881	0.1005	0.9286	0.1814
Maize anther	24	No fixed	Yes	Individual libraries	238	240	197	43	217	21	0.8208	0.8346	0.9118	0.8715
Maize anther	24	No fixed	No	Individual libraries	238	352	208	144	228	10	0.5909	0.6129	0.958	0.7475
Maize anther	24	No fixed	Yes	Pooled-library evidence	238	1145	179	966	210	28	0.1563	0.1786	0.8824	0.297
Maize anther	24	No fixed	No	Pooled-library evidence	238	14476	195	14281	226	12	0.0135	0.0156	0.9496	0.0307
Coffee bud	21	Fixed	Yes	Individual libraries	320	96	95	1	116	204	0.9896	0.9915	0.3625	0.5309
Coffee bud	21	Fixed	No	Individual libraries	320	152	127	25	153	167	0.8355	0.8596	0.4781	0.6145
Coffee bud	21	Fixed	Yes	Pooled-library evidence	320	216	215	1	281	39	0.9954	0.9965	0.8781	0.9336
Coffee bud	21	Fixed	No	Pooled-library evidence	320	320	232	88	302	18	0.725	0.7744	0.9437	0.8507
Coffee bud	21	No fixed	Yes	Individual libraries	320	163	150	13	163	157	0.9202	0.9261	0.5094	0.6573
Coffee bud	21	No fixed	No	Individual libraries	320	1904	206	1698	200	120	0.1082	0.1054	0.625	0.1803
Coffee bud	21	No fixed	Yes	Pooled-library evidence	320	228	216	12	282	38	0.9474	0.9592	0.8812	0.9186
Coffee bud	21	No fixed	No	Pooled-library evidence	320	423	233	190	303	17	0.5508	0.6146	0.9469	0.7454
Coffee bud	24	Fixed	Yes	Individual libraries	497	49	43	6	45	452	0.8776	0.8824	0.0905	0.1642
Coffee bud	24	Fixed	No	Individual libraries	497	134	86	48	88	409	0.6418	0.6471	0.1771	0.278
Coffee bud	24	Fixed	Yes	Pooled-library evidence	497	358	345	13	459	38	0.9637	0.9725	0.9235	0.9474
Coffee bud	24	Fixed	No	Pooled-library evidence	497	2691	378	2313	492	5	0.1405	0.1754	0.9899	0.298
Coffee bud	24	No fixed	Yes	Individual libraries	497	255	118	137	160	337	0.4627	0.5387	0.3219	0.403
Coffee bud	24	No fixed	No	Individual libraries	497	1120	183	937	251	246	0.1634	0.2113	0.505	0.2979
Coffee bud	24	No fixed	Yes	Pooled-library evidence	497	1266	345	921	459	38	0.2725	0.3326	0.9235	0.4891
Coffee bud	24	No fixed	No	Pooled-library evidence	497	15952	378	15574	492	5	0.0237	0.0306	0.9899	0.0594
