## Supplemental Table S3 for "*Phasis*: a software tool for register-resolved discovery of plant phased small RNA loci"

### Sheet: S3_petunia_Columbine
dataset	species	phase	evidence_mode	reference_loci	predictions	unique_predictions	TP_ids	FP_ids	precision_id	TP_reference	FN_reference	precision_reference	recall_reference	F1_reference
Petunia 24-PHAS	Petunia axillaris	24	pooled libraries	440	378	378	367	11	0.970899	367	73	0.970899	0.834091	0.897311
Petunia 24-PHAS	Petunia axillaris	24	individual libraries	440	55	55	54	1	0.981818	54	386	0.981818	0.122727	0.218182
Columbine 24-PHAS	Aquilegia coerulea / Columbine	24	individual libraries	576	346	346	343	3	0.991329	401	175	0.992574	0.696181	0.818367
Columbine 24-PHAS	Aquilegia coerulea / Columbine	24	pooled libraries	576	433	433	399	34	0.921478	466	110	0.932	0.809028	0.866171

### Sheet: Arabidopsis
dataset	library	phase	evidence_mode	tas_id	araport11_locus_id	tas_chrom	tas_start0	tas_end	tas_strand	phas_call_id	call_chrom	call_start0	call_end	overlap_bp	phasis_score	Peak_Howell_score	Howell_exact_support_score
Arabidopsis thaliana	Col_MBP_1	21	individual libraries	AtTAS1b	AT1G50055	1	18549203	18550042	-	1:18548643..18550042	1	18548643	18550042	839	64.6095	16.2905	13.7059
Arabidopsis thaliana	Col_Microsome_2	21	individual libraries	AtTAS1b	AT1G50055	1	18549203	18550042	-	1:18548643..18550042	1	18548643	18550042	839	119.99	21.7269	13.97
Arabidopsis thaliana	ALL_LIBS	21	pooled libraries	AtTAS1b	AT1G50055	1	18549203	18550042	-	1:18547852..18550042	1	18547852	18550042	839	300	25.241	21.693
Arabidopsis thaliana	Col_MBP_3	21	individual libraries	AtTAS1a	AT2G27400	2	11721538	11722468	-	2:11720772..11722611	2	11720772	11722611	930	279.909	27.0417	14.1642
Arabidopsis thaliana	Col_Microsome_1	21	individual libraries	AtTAS1a	AT2G27400	2	11721538	11722468	-	2:11720772..11722611	2	11720772	11722611	930	289.501	26.1345	22.4205
Arabidopsis thaliana	Col_Microsome_2	21	individual libraries	AtTAS1a	AT2G27400	2	11721538	11722468	-	2:11720772..11722611	2	11720772	11722611	930	139.687	22.1044	16.5461
Arabidopsis thaliana	Col_Microsome_3	21	individual libraries	AtTAS1a	AT2G27400	2	11721538	11722468	-	2:11720772..11722611	2	11720772	11722611	930	265.585	22.0832	15.8554
Arabidopsis thaliana	Col_Total_1	21	individual libraries	AtTAS1a	AT2G27400	2	11721538	11722468	-	2:11720772..11722611	2	11720772	11722611	930	291.875	23.3846	15.3565
Arabidopsis thaliana	Col_Total_2	21	individual libraries	AtTAS1a	AT2G27400	2	11721538	11722468	-	2:11720772..11722611	2	11720772	11722611	930	288.715	25.761	12.3357
Arabidopsis thaliana	ago1-27_Microsome_1	21	individual libraries	AtTAS1a	AT2G27400	2	11721538	11722468	-	2:11720772..11722611	2	11720772	11722611	930	284.471	20.1838	16.7853
Arabidopsis thaliana	ago1-27_Microsome_2	21	individual libraries	AtTAS1a	AT2G27400	2	11721538	11722468	-	2:11720772..11722611	2	11720772	11722611	930	300	21.5881	12.6
Arabidopsis thaliana	ago1-36_Total_1	21	individual libraries	AtTAS1a	AT2G27400	2	11721538	11722468	-	2:11720772..11722611	2	11720772	11722611	930	300	33.7729	23.9567
Arabidopsis thaliana	ago1-36_Total_2	21	individual libraries	AtTAS1a	AT2G27400	2	11721538	11722468	-	2:11720772..11722611	2	11720772	11722611	930	155.536	23.76	18.699
Arabidopsis thaliana	ago1-36_Total_3	21	individual libraries	AtTAS1a	AT2G27400	2	11721538	11722468	-	2:11720772..11722611	2	11720772	11722611	930	300	31.1928	21.0021
Arabidopsis thaliana	ALL_LIBS	21	pooled libraries	AtTAS1a	AT2G27400	2	11721538	11722468	-	2:11720745..11722611	2	11720745	11722611	930	300	27.8912	15.9742
Arabidopsis thaliana	Col_ER_IP	21	individual libraries	AtTAS1c	AT2G39675	2	16537287	16538277	-	2:16536406..16540636	2	16536406	16540636	990	275.213	26.629	12.5548
Arabidopsis thaliana	Col_ER_IP	21	individual libraries	AtTAS1c	AT2G39675	2	16537287	16538277	-	2:16536406..16540636	2	16536406	16540636	990	250.806	19.3611	5.83023
Arabidopsis thaliana	Col_MBP_1	21	individual libraries	AtTAS1c	AT2G39675	2	16537287	16538277	-	2:16536406..16540636	2	16536406	16540636	990	179.712	31.94	10.4933
Arabidopsis thaliana	Col_MBP_1	21	individual libraries	AtTAS1c	AT2G39675	2	16537287	16538277	-	2:16536406..16540636	2	16536406	16540636	990	194.87	21.1709	8.94415
Arabidopsis thaliana	Col_MBP_2	21	individual libraries	AtTAS1c	AT2G39675	2	16537287	16538277	-	2:16536406..16540636	2	16536406	16540636	990	181.703	34.8049	11.3068
Arabidopsis thaliana	Col_MBP_2	21	individual libraries	AtTAS1c	AT2G39675	2	16537287	16538277	-	2:16536406..16540636	2	16536406	16540636	990	202.069	22.185	15.0243
Arabidopsis thaliana	Col_MBP_3	21	individual libraries	AtTAS1c	AT2G39675	2	16537287	16538277	-	2:16536406..16540636	2	16536406	16540636	990	300	30.0686	21.2382
Arabidopsis thaliana	Col_Microsome_1	21	individual libraries	AtTAS1c	AT2G39675	2	16537287	16538277	-	2:16536406..16540636	2	16536406	16540636	990	300	27.2306	16.4508
Arabidopsis thaliana	Col_Microsome_1	21	individual libraries	AtTAS1c	AT2G39675	2	16537287	16538277	-	2:16536406..16540636	2	16536406	16540636	990	300	22.521	13.5604
Arabidopsis thaliana	Col_Microsome_2	21	individual libraries	AtTAS1c	AT2G39675	2	16537287	16538277	-	2:16536406..16540636	2	16536406	16540636	990	164.141	29.405	17.7349
Arabidopsis thaliana	Col_Microsome_2	21	individual libraries	AtTAS1c	AT2G39675	2	16537287	16538277	-	2:16536406..16540636	2	16536406	16540636	990	300	24.231	17.2854
Arabidopsis thaliana	Col_Microsome_3	21	individual libraries	AtTAS1c	AT2G39675	2	16537287	16538277	-	2:16536406..16540636	2	16536406	16540636	990	247.557	27.0989	20.9278
Arabidopsis thaliana	Col_Microsome_3	21	individual libraries	AtTAS1c	AT2G39675	2	16537287	16538277	-	2:16536406..16540636	2	16536406	16540636	990	300	23.4402	19.3793
Arabidopsis thaliana	Col_TP_1	21	individual libraries	AtTAS1c	AT2G39675	2	16537287	16538277	-	2:16536406..16540636	2	16536406	16540636	990	206.73	24.6384	11.7135
Arabidopsis thaliana	Col_TP_2	21	individual libraries	AtTAS1c	AT2G39675	2	16537287	16538277	-	2:16536406..16540636	2	16536406	16540636	990	267.463	25.9741	11.7582
Arabidopsis thaliana	Col_TP_3	21	individual libraries	AtTAS1c	AT2G39675	2	16537287	16538277	-	2:16536406..16540636	2	16536406	16540636	990	282.989	30.346	14.1393
Arabidopsis thaliana	Col_Total_1	21	individual libraries	AtTAS1c	AT2G39675	2	16537287	16538277	-	2:16536406..16540636	2	16536406	16540636	990	222.157	31.793	20.4772
Arabidopsis thaliana	Col_Total_1	21	individual libraries	AtTAS1c	AT2G39675	2	16537287	16538277	-	2:16536406..16540636	2	16536406	16540636	990	300	24.4125	20.0194
Arabidopsis thaliana	Col_Total_2	21	individual libraries	AtTAS1c	AT2G39675	2	16537287	16538277	-	2:16536406..16540636	2	16536406	16540636	990	208.038	27.3917	17.3776
Arabidopsis thaliana	Col_Total_2	21	individual libraries	AtTAS1c	AT2G39675	2	16537287	16538277	-	2:16536406..16540636	2	16536406	16540636	990	300	24.9543	20.1731
Arabidopsis thaliana	Col_Total_3	21	individual libraries	AtTAS1c	AT2G39675	2	16537287	16538277	-	2:16536406..16540636	2	16536406	16540636	990	231.482	32.2637	21.3224
Arabidopsis thaliana	Col_Total_3	21	individual libraries	AtTAS1c	AT2G39675	2	16537287	16538277	-	2:16536406..16540636	2	16536406	16540636	990	300	24.5175	20.011
Arabidopsis thaliana	ago1-27_Microsome_1	21	individual libraries	AtTAS1c	AT2G39675	2	16537287	16538277	-	2:16536406..16540636	2	16536406	16540636	990	300	30.891	15.7027
Arabidopsis thaliana	ago1-27_Microsome_1	21	individual libraries	AtTAS1c	AT2G39675	2	16537287	16538277	-	2:16536406..16540636	2	16536406	16540636	990	300	20.9531	12.3649
Arabidopsis thaliana	ago1-27_Microsome_2	21	individual libraries	AtTAS1c	AT2G39675	2	16537287	16538277	-	2:16536406..16540636	2	16536406	16540636	990	269.57	32.1437	18.3418
Arabidopsis thaliana	ago1-27_Microsome_2	21	individual libraries	AtTAS1c	AT2G39675	2	16537287	16538277	-	2:16536406..16540636	2	16536406	16540636	990	300	20.5348	12.2504
Arabidopsis thaliana	ago1-36_Total_2	21	individual libraries	AtTAS1c	AT2G39675	2	16537287	16538277	-	2:16536406..16540636	2	16536406	16540636	990	118.005	22.6535	15.9277
Arabidopsis thaliana	ago1-36_Total_3	21	individual libraries	AtTAS1c	AT2G39675	2	16537287	16538277	-	2:16536406..16540636	2	16536406	16540636	990	251.892	20.364	8.33861
Arabidopsis thaliana	ALL_LIBS	21	pooled libraries	AtTAS1c	AT2G39675	2	16537287	16538277	-	2:16536393..16544556	2	16536393	16544556	990	300	34.4655	29.8302
Arabidopsis thaliana	Col_ER_IP	21	individual libraries	AtTAS2	AT2G39681	2	16539383	16540417	-	2:16536406..16540636	2	16536406	16540636	1034	275.213	26.629	12.5548
Arabidopsis thaliana	Col_ER_IP	21	individual libraries	AtTAS2	AT2G39681	2	16539383	16540417	-	2:16536406..16540636	2	16536406	16540636	1034	250.806	19.3611	5.83023
Arabidopsis thaliana	Col_MBP_1	21	individual libraries	AtTAS2	AT2G39681	2	16539383	16540417	-	2:16536406..16540636	2	16536406	16540636	1034	179.712	31.94	10.4933
Arabidopsis thaliana	Col_MBP_1	21	individual libraries	AtTAS2	AT2G39681	2	16539383	16540417	-	2:16536406..16540636	2	16536406	16540636	1034	194.87	21.1709	8.94415
Arabidopsis thaliana	Col_MBP_2	21	individual libraries	AtTAS2	AT2G39681	2	16539383	16540417	-	2:16536406..16540636	2	16536406	16540636	1034	181.703	34.8049	11.3068
Arabidopsis thaliana	Col_MBP_2	21	individual libraries	AtTAS2	AT2G39681	2	16539383	16540417	-	2:16536406..16540636	2	16536406	16540636	1034	202.069	22.185	15.0243
Arabidopsis thaliana	Col_MBP_3	21	individual libraries	AtTAS2	AT2G39681	2	16539383	16540417	-	2:16536406..16540636	2	16536406	16540636	1034	300	30.0686	21.2382
Arabidopsis thaliana	Col_Microsome_1	21	individual libraries	AtTAS2	AT2G39681	2	16539383	16540417	-	2:16536406..16540636	2	16536406	16540636	1034	300	27.2306	16.4508
Arabidopsis thaliana	Col_Microsome_1	21	individual libraries	AtTAS2	AT2G39681	2	16539383	16540417	-	2:16536406..16540636	2	16536406	16540636	1034	300	22.521	13.5604
Arabidopsis thaliana	Col_Microsome_2	21	individual libraries	AtTAS2	AT2G39681	2	16539383	16540417	-	2:16536406..16540636	2	16536406	16540636	1034	164.141	29.405	17.7349
Arabidopsis thaliana	Col_Microsome_2	21	individual libraries	AtTAS2	AT2G39681	2	16539383	16540417	-	2:16536406..16540636	2	16536406	16540636	1034	300	24.231	17.2854
Arabidopsis thaliana	Col_Microsome_3	21	individual libraries	AtTAS2	AT2G39681	2	16539383	16540417	-	2:16536406..16540636	2	16536406	16540636	1034	247.557	27.0989	20.9278
Arabidopsis thaliana	Col_Microsome_3	21	individual libraries	AtTAS2	AT2G39681	2	16539383	16540417	-	2:16536406..16540636	2	16536406	16540636	1034	300	23.4402	19.3793
Arabidopsis thaliana	Col_TP_1	21	individual libraries	AtTAS2	AT2G39681	2	16539383	16540417	-	2:16536406..16540636	2	16536406	16540636	1034	206.73	24.6384	11.7135
Arabidopsis thaliana	Col_TP_2	21	individual libraries	AtTAS2	AT2G39681	2	16539383	16540417	-	2:16536406..16540636	2	16536406	16540636	1034	267.463	25.9741	11.7582
Arabidopsis thaliana	Col_TP_3	21	individual libraries	AtTAS2	AT2G39681	2	16539383	16540417	-	2:16536406..16540636	2	16536406	16540636	1034	282.989	30.346	14.1393
Arabidopsis thaliana	Col_Total_1	21	individual libraries	AtTAS2	AT2G39681	2	16539383	16540417	-	2:16536406..16540636	2	16536406	16540636	1034	222.157	31.793	20.4772
Arabidopsis thaliana	Col_Total_1	21	individual libraries	AtTAS2	AT2G39681	2	16539383	16540417	-	2:16536406..16540636	2	16536406	16540636	1034	300	24.4125	20.0194
Arabidopsis thaliana	Col_Total_2	21	individual libraries	AtTAS2	AT2G39681	2	16539383	16540417	-	2:16536406..16540636	2	16536406	16540636	1034	208.038	27.3917	17.3776
Arabidopsis thaliana	Col_Total_2	21	individual libraries	AtTAS2	AT2G39681	2	16539383	16540417	-	2:16536406..16540636	2	16536406	16540636	1034	300	24.9543	20.1731
Arabidopsis thaliana	Col_Total_3	21	individual libraries	AtTAS2	AT2G39681	2	16539383	16540417	-	2:16536406..16540636	2	16536406	16540636	1034	231.482	32.2637	21.3224
Arabidopsis thaliana	Col_Total_3	21	individual libraries	AtTAS2	AT2G39681	2	16539383	16540417	-	2:16536406..16540636	2	16536406	16540636	1034	300	24.5175	20.011
Arabidopsis thaliana	ago1-27_Microsome_1	21	individual libraries	AtTAS2	AT2G39681	2	16539383	16540417	-	2:16536406..16540636	2	16536406	16540636	1034	300	30.891	15.7027
Arabidopsis thaliana	ago1-27_Microsome_1	21	individual libraries	AtTAS2	AT2G39681	2	16539383	16540417	-	2:16536406..16540636	2	16536406	16540636	1034	300	20.9531	12.3649
Arabidopsis thaliana	ago1-27_Microsome_2	21	individual libraries	AtTAS2	AT2G39681	2	16539383	16540417	-	2:16536406..16540636	2	16536406	16540636	1034	269.57	32.1437	18.3418
Arabidopsis thaliana	ago1-27_Microsome_2	21	individual libraries	AtTAS2	AT2G39681	2	16539383	16540417	-	2:16536406..16540636	2	16536406	16540636	1034	300	20.5348	12.2504
Arabidopsis thaliana	ago1-36_Total_2	21	individual libraries	AtTAS2	AT2G39681	2	16539383	16540417	-	2:16536406..16540636	2	16536406	16540636	1034	118.005	22.6535	15.9277
Arabidopsis thaliana	ago1-36_Total_3	21	individual libraries	AtTAS2	AT2G39681	2	16539383	16540417	-	2:16536406..16540636	2	16536406	16540636	1034	251.892	20.364	8.33861
Arabidopsis thaliana	ALL_LIBS	21	pooled libraries	AtTAS2	AT2G39681	2	16539383	16540417	-	2:16536393..16544556	2	16536393	16544556	1034	300	34.4655	29.8302
Arabidopsis thaliana	Col_Microsome_1	21	individual libraries	AtTAS3a	AT3G17185	3	5861490	5862437	+	3:5861872..5862878	3	5861872	5862878	565	300	23.6733	12.1831
Arabidopsis thaliana	ago1-27_Microsome_1	21	individual libraries	AtTAS3a	AT3G17185	3	5861490	5862437	+	3:5861872..5862878	3	5861872	5862878	565	300	22.8053	20.6276
Arabidopsis thaliana	ALL_LIBS	21	pooled libraries	AtTAS3a	AT3G17185	3	5861490	5862437	+	3:5861313..5862878	3	5861313	5862878	947	300	24.0297	18.3591
Arabidopsis thaliana	ALL_LIBS	21	pooled libraries	AtTAS4	AT3G25795	3	9417550	9418705	-	3:9417199..9417879	3	9417199	9417879	329	181.971	26.8274	13.0306
