## Supplemental Table S4 for "*Phasis*: a software tool for register-resolved discovery of plant phased small RNA loci"

### Sheet: sRNA_accessions
#Species	Experiment	Description	Accession	Repository
C.arabica	21-PHAS and 24-PHAS validation	G1_Cat_IVG_r1	SRR23107270	SRA
C.arabica	21-PHAS and 24-PHAS validation	G1_Cat_IVG_r2	SRR23107269	SRA
C.arabica	21-PHAS and 24-PHAS validation	G1_Cat_IVG_r3	SRR23107258	SRA
C.arabica	21-PHAS and 24-PHAS validation	G2_Cat_IN_r2	SRR23107247	SRA
C.arabica	21-PHAS and 24-PHAS validation	G2_Cat_IN_r3	SRR23107234	SRA
C.arabica	21-PHAS and 24-PHAS validation	G3_Cat_bud3_r1	SRR23107223	SRA
C.arabica	21-PHAS and 24-PHAS validation	G3_Cat_bud3_r2	SRR23107219	SRA
C.arabica	21-PHAS and 24-PHAS validation	G3_Cat_bud3_r3	SRR23107218	SRA
C.arabica	21-PHAS and 24-PHAS validation	G4_Cat_bud36e_r1	SRR23107243	SRA
C.arabica	21-PHAS and 24-PHAS validation	G4_Cat_bud36e_r2	SRR23107242	SRA
C.arabica	21-PHAS and 24-PHAS validation	G4_Cat_bud36e_r3	SRR23107268	SRA
C.arabica	21-PHAS and 24-PHAS validation	G4_Cat_bud36l_r1	SRR23107267	SRA
C.arabica	21-PHAS and 24-PHAS validation	G4_Cat_bud36l_r2	SRR23107266	SRA
C.arabica	21-PHAS and 24-PHAS validation	G4_Cat_bud36l_r3	SRR23107265	SRA
C.arabica	21-PHAS and 24-PHAS validation	G5_Cat_green_r1	SRR23107264	SRA
C.arabica	21-PHAS and 24-PHAS validation	G5_Cat_green_r2	SRR23107263	SRA
C.arabica	21-PHAS and 24-PHAS validation	G5_Cat_green_r3	SRR23107262	SRA
C.arabica	21-PHAS and 24-PHAS validation	G6_Cat_white_r1	SRR23107261	SRA
C.arabica	21-PHAS and 24-PHAS validation	G6_Cat_white_r2	SRR23107260	SRA
C.arabica	21-PHAS and 24-PHAS validation	G6_Cat_white_r3	SRR23107259	SRA
C.arabica	21-PHAS and 24-PHAS validation	Flower_Cat_r1	SRR23107257	SRA
C.arabica	21-PHAS and 24-PHAS validation	Flower_Cat_r2	SRR23107256	SRA
C.arabica	21-PHAS and 24-PHAS validation	Flower_Cat_r3	SRR23107255	SRA
C.arabica	21-PHAS and 24-PHAS validation	G1_Sir_IVG_r1	SRR23107254	SRA
C.arabica	21-PHAS and 24-PHAS validation	G1_Sir_IVG_r2	SRR23107253	SRA
C.arabica	21-PHAS and 24-PHAS validation	G1_Sir_IVG_r3	SRR23107252	SRA
C.arabica	21-PHAS and 24-PHAS validation	G2_Sir_IN_r1	SRR23107251	SRA
C.arabica	21-PHAS and 24-PHAS validation	G2_Sir_IN_r2	SRR23107250	SRA
C.arabica	21-PHAS and 24-PHAS validation	G2_Sir_IN_r3	SRR23107249	SRA
C.arabica	21-PHAS and 24-PHAS validation	G3_Sir_bud3_r1	SRR23107248	SRA
C.arabica	21-PHAS and 24-PHAS validation	G3_Sir_bud3_r2	SRR23107246	SRA
C.arabica	21-PHAS and 24-PHAS validation	G3_Sir_bud3_r3	SRR23107245	SRA
C.arabica	21-PHAS and 24-PHAS validation	G4_Sir_bud36e_r1	SRR23107244	SRA
C.arabica	21-PHAS and 24-PHAS validation	G4_Sir_bud36e_r2	SRR23107241	SRA
C.arabica	21-PHAS and 24-PHAS validation	G4_Sir_bud36e_r3	SRR23107240	SRA
C.arabica	21-PHAS and 24-PHAS validation	G4_Sir_bud36l_r1_S26_L006_R1_001	SRR23107239	SRA
C.arabica	21-PHAS and 24-PHAS validation	G4_Sir_bud36l_r2_S25_L006_R1_001	SRR23107238	SRA
C.arabica	21-PHAS and 24-PHAS validation	G4_Sir_bud36l_r3_S28_L006_R1_001	SRR23107237	SRA
C.arabica	21-PHAS and 24-PHAS validation	G5_Sir_green_r1_S30_L006_R1_001	SRR23107236	SRA
C.arabica	21-PHAS and 24-PHAS validation	G5_Sir_green_r2_S29_L006_R1_001	SRR23107235	SRA
C.arabica	21-PHAS and 24-PHAS validation	G5_Sir_green_r3_S27_L006_R1_001	SRR23107233	SRA
C.arabica	21-PHAS and 24-PHAS validation	G6_Sir_white_r1_S32_L007_R1_001	SRR23107232	SRA
C.arabica	21-PHAS and 24-PHAS validation	G6_Sir_white_r2_S34_L007_R1_001	SRR23107231	SRA
C.arabica	21-PHAS and 24-PHAS validation	G6_Sir_white_r3_S36_L007_R1_001	SRR23107230	SRA
C.arabica	21-PHAS and 24-PHAS validation	Flower_Sir_r1_S35_L007_R1_001	SRR23107229	SRA
C.arabica	21-PHAS and 24-PHAS validation	Flower_Sir_r2_S33_L007_R1_001	SRR23107228	SRA
C.arabica	21-PHAS and 24-PHAS validation	Flower_Sir_r3_S31_L007_R1_001	SRR23107227	SRA
Z.mays	21-PHAS and 24-PHAS validation	maize fertile anthers, 0.2 mm, rep 1.	GSM1262524	GEO
Z.mays	21-PHAS and 24-PHAS validation	maize fertile anthers, 0.2 mm, rep 2.	GSM1262535	GEO
Z.mays	21-PHAS and 24-PHAS validation	maize fertile anthers, 0.4 mm, rep 1.	GSM1262525	GEO
Z.mays	21-PHAS and 24-PHAS validation	maize fertile anthers, 0.4 mm, rep 2.	GSM1262536	GEO
Z.mays	21-PHAS and 24-PHAS validation	maize fertile anthers, 0.4 mm, rep 3.	GSM1262546	GEO
Z.mays	21-PHAS and 24-PHAS validation	maize fertile anthers, 0.7 mm, rep 1.	GSM1262526	GEO
Z.mays	21-PHAS and 24-PHAS validation	maize fertile anthers, 0.7 mm, rep 2.	GSM1262537	GEO
Z.mays	21-PHAS and 24-PHAS validation	maize fertile anthers, 0.7 mm, rep 3	GSM1262547	GEO
Z.mays	21-PHAS and 24-PHAS validation	maize fertile anthers, 1.0 mm, rep 1.	GSM1262527	GEO
Z.mays	21-PHAS and 24-PHAS validation	maize fertile anthers, 1.0 mm, rep 2.	GSM1262538	GEO
Z.mays	21-PHAS and 24-PHAS validation	maize fertile anthers, 1.0 mm, rep 3.	GSM1262548	GEO
Z.mays	21-PHAS and 24-PHAS validation	Fertile sib (of am1-489), maize anthers 1.25 mm, rep 1	GSM3752454	GEO
Z.mays	21-PHAS and 24-PHAS validation	Fertile sib (of am1-489), maize anthers 1.25 mm, rep 2	GSM3752455	GEO
Z.mays	21-PHAS and 24-PHAS validation	Fertile sib (of am1-489), maize anthers 1.25 mm, rep 3	GSM3752456	GEO
Z.mays	21-PHAS and 24-PHAS validation	Fertile sib (of am1-praI), maize anthers 1.25 mm, rep 1	GSM3752449	GEO
Z.mays	21-PHAS and 24-PHAS validation	Fertile sib (of am1-praI), maize anthers 1.25 mm, rep 2	GSM3752450	GEO
Z.mays	21-PHAS and 24-PHAS validation	Fertile sib (of am1-praI), maize anthers 1.25 mm, rep 3	GSM3752451	GEO
Z.mays	21-PHAS and 24-PHAS validation	maize fertile anthers, 1.5 mm, rep 1.	GSM1262528	GEO
Z.mays	21-PHAS and 24-PHAS validation	maize fertile anthers, 1.5 mm, rep 2.	GSM1262539	GEO
Z.mays	21-PHAS and 24-PHAS validation	maize fertile anthers, 1.5 mm, rep 3.	GSM1262549	GEO
Z.mays	21-PHAS and 24-PHAS validation	Fertile sib (of am1-489), maize anthers, 1.5 mm, rep 1.	GSM3752443	GEO
Z.mays	21-PHAS and 24-PHAS validation	Fertile sib (of am1-489), maize anthers, 1.5 mm, rep 2.	GSM3752444	GEO
Z.mays	21-PHAS and 24-PHAS validation	Fertile sib (of am1-489), maize anthers, 1.5 mm, rep 3.	GSM3752445	GEO
Z.mays	21-PHAS and 24-PHAS validation	maize fertile anthers, 2.0 mm, rep 2.	GSM1262540	GEO
Z.mays	21-PHAS and 24-PHAS validation	maize fertile anthers, 2.0 mm, rep 3.	GSM1262550	GEO
Z.mays	21-PHAS and 24-PHAS validation	maize fertile anthers, 2.5 mm, rep 2.	GSM1262541	GEO
Z.mays	21-PHAS and 24-PHAS validation	maize fertile anthers, 2.5 mm, rep 3.	GSM1262551	GEO
Z.mays	21-PHAS and 24-PHAS validation	maize fertile anthers, 3.0 mm, rep 2.	GSM1262542	GEO
Z.mays	21-PHAS and 24-PHAS validation	maize fertile anthers, 3.0 mm, rep 3.	GSM1262552	GEO
Z.mays	21-PHAS and 24-PHAS validation	maize fertile anthers, 4.0 mm, rep 2.	GSM1262543	GEO
Z.mays	21-PHAS and 24-PHAS validation	maize fertile anthers, 4.0 mm, rep 3.	GSM1262553	GEO
Z.mays	21-PHAS and 24-PHAS validation	maize fertile anthers, 5.0 mm, rep 2.	GSM1262544	GEO
Z.mays	21-PHAS and 24-PHAS validation	maize fertile anthers, 5.0 mm, rep 3.	GSM1262554	GEO
Z.mays	24-PHAS treshold calibration	dcl5-1 homozygous anther (2.0 mm)	GSM3466689	GEO					GSM3466689	GEO
Z.mays	24-PHAS treshold calibration	dcl5-2 homozygous anther (2.0 mm)	GSM3466696	GEO					GSM3466696	GEO
Z.mays	24-PHAS treshold calibration	Permissive temperature (22 C/20 C); WT, W23 inbred, 2.0 mm Whole anther	GSM4180401	GEO
Z.mays	24-PHAS treshold calibration	Permissive temperature (22 C/20 C); WT, W23 inbred, 2.0 mm Whole anther	GSM4180402	GEO
Z.mays	24-PHAS treshold calibration	Restrictive temperature (28 C/22 C); WT, W23 inbred, 2.0 mm Whole anther	GSM4180403	GEO
Z.mays	24-PHAS treshold calibration	Restrictive temperature (28 C/22 C); WT, W23 inbred, 2.0 mm Whole anther	GSM4180404	GEO
D. melanogaster	Cross-kingdom boundary test	germline Piwi bound small RNAs (18-29nt) from control germline knock-down ovaries	GSM1580789	GEO
D. melanogaster	Cross-kingdom boundary test	Piwi bound small RNAs (18-29nt) from control germline knock-down ovaries	GSM1580790	GEO
D. melanogaster	Cross-kingdom boundary test	Aub bound small RNAs (18-29nt) from control germline knock-down ovaries	GSM1580791	GEO
D. melanogaster	Cross-kingdom boundary test	AGO3 bound small RNAs (18-29nt) from control germline knock-down ovaries	GSM1580792	GEO
D. melanogaster	Cross-kingdom boundary test	Piwi bound small RNAs (18-29nt) from rhino germline knock-down ovaries	GSM1580793	GEO
D. melanogaster	Cross-kingdom boundary test	Aub bound small RNAs (18-29nt) from rhino germline knock-down ovaries	GSM1580794	GEO
D. melanogaster	Cross-kingdom boundary test	AGO3 bound small RNAs (18-29nt) from rhino germline knock-down ovaries	GSM1580795	GEO
D. melanogaster	Cross-kingdom boundary test	small RNAs (18-29nt) from zucchini germline knock-down ovaries	GSM1580796	GEO
D. melanogaster	Cross-kingdom boundary test	Piwi bound small RNAs (18-29nt) from zucchini germline knock-down ovaries	GSM1580797	GEO
D. melanogaster	Cross-kingdom boundary test	Aub bound small RNAs (18-29nt) from zucchini germline knock-down ovaries	GSM1580798	GEO
D. melanogaster	Cross-kingdom boundary test	AGO3 bound small RNAs (18-29nt) from zucchini germline knock-down ovaries	GSM1580799	GEO
D. melanogaster	Cross-kingdom boundary test	small RNAs (18-29nt) from flies containing a Reporter with control target	GSM1580800	GEO
D. melanogaster	Cross-kingdom boundary test	abundant_trigger_sensor	GSM1580801	GEO
D. melanogaster	Cross-kingdom boundary test	small RNAs (18-29nt) from flies containing a Reporter with 4Us spaced in 26nt intervals	GSM1580802	GEO
D. melanogaster	Cross-kingdom boundary test	small RNAs (18-29nt) from flies containing a Reporter with Us spaced in decreasing intervals from 27-23nt	GSM1580803	GEO
D. melanogaster	Cross-kingdom boundary test	small RNAs (18-29nt) from flies containing a Reporter with abundant trigger piRNA with 5′ mismatch (pos 4/5)	GSM1580804	GEO
D. melanogaster	Cross-kingdom boundary test	small RNAs (18-29nt) from flies containing a Reporter with abundant trigger piRNA with 3′ mismatch (pos 16/17)	GSM1580805	GEO
D. melanogaster	Cross-kingdom boundary test	small RNAs (18-29nt) from flies containing a Reporter with one target site for a Zuc- independent piRNA (control)	GSM1580806	GEO
D. melanogaster	Cross-kingdom boundary test	small RNAs (18-29nt) from flies containing a Reporter with one target site for a Zuc- independent piRNA (zuc RNAi)	GSM1580807	GEO
D. melanogaster	Cross-kingdom boundary test	small RNAs (18-29nt) from flies containing a Reporter with two target sites for Zuc-independent piRNAs (control RNAi)	GSM1580808	GEO
D. melanogaster	Cross-kingdom boundary test	small RNAs (18-29nt) from flies containing a Reporter with two target sites for Zuc-independent piRNAs (zuc RNAi)	GSM1580809	GEO
D. melanogaster	Cross-kingdom boundary test	small RNAs (18-29nt) from flies containing a Reporter with tree target sites for Zuc-independent piRNAs (control RNAi)	GSM1580810	GEO
D. melanogaster	Cross-kingdom boundary test	small RNAs (18-29nt) from flies containing a Reporter with tree target sites for Zuc-independent piRNAs (zuc RNAi)	GSM1580811	GEO
D. melanogaster	Cross-kingdom boundary test	sRNAs (18-29nt) from flies containing a Reporter with two distant target sites for Zuc-independent piRNAs (control RNAi)	GSM1580812	GEO
D. melanogaster	Cross-kingdom boundary test	sRNAs (18-29nt) from flies containing a Reporter with two distant target sites for Zuc-independent piRNAs (zuc RNAi)	GSM1580813	GEO
